# SPIN: A Scalable Bioinformatics Pipeline for Screening Pathogenicity-Related Host-Pathogen Protein INteractions Using AlphaFold3

**DOI:** 10.64898/2026.04.21.719732

**Authors:** Zhenghong Bao, Harsh Khanna, Bhuvan Dhand, Wardatou Boukari, Trishna Tiwari, Mousami Poudel, Carlos D. Messina, Mukesh Jain, Jose C. Huguet-Tapia, Rosemary Loria

## Abstract

Traditional experimental approaches have greatly advanced our understanding of protein-protein interactions (PPIs) that govern host susceptibility or resistance. Nonetheless, the molecular characterization of microbial effectors and their cognate host targets remains challenging in many economically important plant pathosystems. AlphaFold3 (AF3) has transformed structural biology by achieving near-experimental accuracy in protein structure and complex prediction. A bioinformatics pipeline SPIN (<u>S</u>creening <u>P</u>athogenicity-Related Host/Pathogen Protein <u>IN</u>teractions) was developed for large-scale prediction of interactions between the host and pathogen-secreted proteins. SPIN integrates three core modules: pathogen and host protein preprocessing using bioinformatics tools (SignalP6.0, OrthoFinder, CD-HIT), AF3-based interaction modeling, supported by automated input generation and output filtering. However, AF3 training bias toward mammalian proteins necessitated careful evaluation in plant systems. Benchmarking against experimentally validated plant PPIs revealed that derivative metrics emphasizing interfacial geometry and residue-level contact (ipSAE and pDockQ) provide superior discrimination compared to native global confidence measures (pTM and ipTM), particularly for proteins with intrinsically disordered regions. A multi-metric confidence scoring framework combining pLDDT, PAE, ipSAE, and pDockQ, improved prediction reliability by enhancing recall and reduced false positives through robust assessment of structural confidence and interface quality. For proof-of-concept, SPIN was applied to examine the molecular landscape underlying two economically important diseases of citrus (*Citrus* L.) caused by *Candidatus* Liberibacter asiaticus and *Ca.* Phytoplasma citri. Both pathogens are phloem-limited and cause distinct symptoms, citrus greening and witches’ broom, respectively. AF3-predicted interactome data revealed conserved host colonization strategies alongside disease-specific molecular mechanisms, demonstrating the utility of SPIN for dissecting and supporting mechanistic studies in plant-pathogen interactions.
