## Supplementary material for "SPIN: A Scalable Bioinformatics Pipeline for Screening Pathogenicity-Related Host-Pathogen Protein INteractions Using AlphaFold3": Suppl. Table S1

### Sheet: Sheet1
species	strain/isolate	Refseq	link
Candidatus Liberibacter asiaticus	A4	GCF_000590865.3	https://www.ncbi.nlm.nih.gov/datasets/genome/GCF_000590865.3/
	JRPAMB1	GCF_013462975.1	https://www.ncbi.nlm.nih.gov/datasets/genome/GCF_013462975.1/
	CoFLP	GCF_014107775.1	https://www.ncbi.nlm.nih.gov/datasets/genome/GCF_014107775.1/
	PYN	GCF_028473725.1	https://www.ncbi.nlm.nih.gov/datasets/genome/GCF_028473725.1/
	9PA	GCF_013778575.2	https://www.ncbi.nlm.nih.gov/datasets/genome/GCF_013778575.2/
	YNBC	GCF_040267465.1	https://www.ncbi.nlm.nih.gov/datasets/genome/GCF_040267465.1/
	TaiYZ2	GCF_014217975.1	https://www.ncbi.nlm.nih.gov/datasets/genome/GCF_014217975.1/
	GDCZ	GCF_030585885.1	https://www.ncbi.nlm.nih.gov/datasets/genome/GCF_030585885.1/
	PGD	GCF_028473705.1	https://www.ncbi.nlm.nih.gov/datasets/genome/GCF_028473705.1/
	GDCH12	GCF_040536885.1	https://www.ncbi.nlm.nih.gov/datasets/genome/GCF_040536885.1/
	ReuSP1	GCF_022220845.1	https://www.ncbi.nlm.nih.gov/datasets/genome/GCF_022220845.1/
	JXGC	GCF_002216815.1	https://www.ncbi.nlm.nih.gov/datasets/genome/GCF_002216815.1/
	gxpsy	GCF_000346595.1	https://www.ncbi.nlm.nih.gov/datasets/genome/GCF_000346595.1/
	psy62	GCF_000023765.2	https://www.ncbi.nlm.nih.gov/datasets/genome/GCF_000023765.2/
	Ishi-1	GCF_000829355.1	https://www.ncbi.nlm.nih.gov/datasets/genome/GCF_000829355.1/
Candidatus Liberibacter americanus	Sao Paulo	GCF_000496595.1	https://www.ncbi.nlm.nih.gov/datasets/genome/GCF_000496595.1/
Candidatus Liberibacter africanus	PTSAPSY	GCF_001021085.1	https://www.ncbi.nlm.nih.gov/datasets/genome/GCF_001021085.1/
	Zim	GCF_040580775.1	https://www.ncbi.nlm.nih.gov/datasets/genome/GCF_040580775.1/
Candidatus Phytoplasma citri	BAWM-OMN-P210	GCF_030587225.1	https://www.ncbi.nlm.nih.gov/datasets/genome/GCF_030587225.1/
	BAWM-OMN-P75	GCF_037963715.1	https://www.ncbi.nlm.nih.gov/datasets/genome/GCF_037963715.1/
	WBDL	GCF_002009625.1	https://www.ncbi.nlm.nih.gov/datasets/genome/GCF_002009625.1/
	Cpc-UFV1	GCF_041021605.1	https://www.ncbi.nlm.nih.gov/datasets/genome/GCF_041021605.1/
	BAWM-OMN-WBDL	GCA_030587215.1	https://www.ncbi.nlm.nih.gov/datasets/genome/GCA_030587215.1/
	K2	GCA_048820805.1	https://www.ncbi.nlm.nih.gov/datasets/genome/GCA_048820805.1/
