## Supplementary material for "SPIN: A Scalable Bioinformatics Pipeline for Screening Pathogenicity-Related Host-Pathogen Protein INteractions Using AlphaFold3": Suppl. Table S4

### Sheet: Sheet1
>WP_015824887.1
AAAIEYGMLVALIAVAIIAAVTMLGGSLKGTFEEAANRISNVKSAK
>WP_007556698.1
LAALEYGLIASAIAVVILVAVMGLGNAVKGKFEGITKELNKNPTSQT
>WP_047264081.1
ATAIEYALLASLLGLAIISSVIALGEKLKAVFGGISDSLKVTEIKK
>WP_052775011.1
ATSIEYGLLVSLIAVVIFSAVTKIGEVLKGDFKVVSNALQGQEHPRARIGDQSTSNSTPNKASNTPPKNNTKSNGKNNTKSNGKNNTKSNGKNNTKSNGKNNTKRGKKNR
>WP_007556684.1
ETDNLPYYILIDNNTGNVIKENHPDHPCHPASLTKLMTSYVVFSLLKRKKISLATPIFISKHASIQEPSKSPFNQGRVLTLDNALKLLNVKSANDIAVAIAESIYGTESKFVEQMNNIAKKMRLSSTNFMNSNGITKYGHYSTARDMAILSWRIKTEFPQYLNYFKIKGITIDGKQYPNTNWAIGTYPGADGMKTGFTCASGFNIIVSASQNEKSVIAVVLGATDRNIRNNVSKNLLSIGLNNKTNKQIPNHIIKNSYKQDLSDEVTDLSAKVCISTNNSINYQAYINEVNEKKKYFDNFDVITLLDNAKSYKQANDHDKKHNTHIL
>WP_236301234.1
KPKYSSIVIDVNKNQMTGFKQDEPRYPASLTKMMTLYIIFEYLQSKKLHLNTQIPVSKTAATQNPSKLYLKEKTYFTTEQGILALITRSANDVSTAFGEFISGSEKKFAILMSNKAKKIGMQNTIYKNASGLHDKNQITTARDQAILGILLRKNFPQYYKYFSIRKFRYRNRIITNHNKLLNKMHNIDGIKTGYTRNSGFNIVTSLRYKDDPIVAVVMGMPTSQERDQKALELITSFLEKKTLKHQQTHRKDNLSSTSLKKSLMIKKLKRTYSQFKKIDAKAHSTQ
>WP_012778390.1
SILGDIKKRGFLKCGINTGLVGFAEVKANGDWKGFDVDFCRALSSAIFDDPSKIQYLPLNAKERFLALQSKQIDILSRNTDWTLLREISLGLAFRPITYFDGQGFIMHKKKGISSVSQLSGASICVQAGTTTELTLADYFKAHNMKYHPIVFERVEEIDAAYRAHRCDAYTGDISALYALKLTNDRPSEHVILPDIISKSPLAPAIIQGDTEWYNIVSWTHYAMVTAEELGITQKNINQVSKDTTNPDVQRFLGIDKSSNIGEALGLTKDWTYRIIRHMGNYGEMFDRNLGNQSELKIPRGYNALWSKGGLMYAPPIR
>WP_007557134.1
SDNLDSFKEWISEKKGINRKVSPVSTVSICSDNPDNFKEWISEARNEAIKKGINIKIVNDIFSNLEYSFKTIELDRKQTIFKLSFDEFLKKVSAASVIENGKSMKRKYSDFLKKVEKNYGVSPGVLMALWGLESKFGTKKGTINTLSALATLSYDCRRSKLFTEQFFTAVSLVNNGTISIDSIGAPHGEIGQFQFLPTNVERFAVDADGDGKADVVNSNLDAIESAANFLKKSGWNAMYGYQPQEPNFKILNRWNASMVYKKTVAYIAANIDGLKIKDVYE
>WP_012778533.1
YVRGKTSMVSNNRARNRSAGKVGNVLPHITKVGGSLEKSLQARYHKLNGNNEFNSLAYDIPVKGNLEVNANAGDVTGVAKLKLAVDDVLSMQFAESDVRALAFTVPSSKLSVEELSLSMKGARLGYYKSWSDEVNPVYSPTTLYNDARGLDKMMSLSYRHSFGLLKAGLSTDLLQKDGLKQVLGIGYMASYAIGKIRSTVTGGYDAGTNNVAIRANISSPVSRAGTLDCGAVWASGDNSYYDKSKYSVFAGYKFDVAKSITISGGGQYFGDINKTGKDGWSAGISAKYMISSGLEAQASVAFNDNFVKKGVAIDKGVDLSVGLKKSF
>WP_007556998.1
AYVANKKNVAYSGLKLEWFVASKLVADYTNKDSKISQFASSTSELTLSSTRRTRLGVVNGSATIVAATKPSNSVSLGDVYMSLGGFKLGYYDPWKIEGLSYKGISLKNKEPRLHSISYENTHKLFKYGLSVDYFDLGSNDVKSLGVGYLASVVLGKAKAAVSGGYDNKTDAFAVRGVLTSNIGRGTLDLAGLFASGANSYYDASKYSVAASYKFNLNDKFSIAPGVQYLFDTKKTDGSFAGDCIVAGADVGYKVSDALSANVSATMRGLNKDESKMELSFSLKHSL
>WP_047263948.1
EVRKNKAVICRNNCEKGYSKISDFLPYVKSNGSIGGSFVHQWANGASTTSLHKFPIKGMVELGLMQPTIFGPIKGNTKWNMEASDLSSIGFSNPSIRSISFTLPSIKFVLDQLYVSMNGLKVGHYTPWSDEVSSVYDSAVLRNVNDDLDKMTSLAYQRSYGSYKAGISVDLLQKTDNKQGFGLGYMASYALGNMTSTVTGGYDVKTKNIVMRGNVSSSLGNKGTVDFGAIWASGANSYYDQSRYSVFGGYKMSVLQDVSVSLGGQYFWKVKSNESPKNNLFSSGVEVRYDMPRGLQAKTSVNYKYEKEKSGIDLSFGLKKSF
>WP_007556956.1
NTLDEVIENSYHSNANSSFDASISSINYKMNSDVPLVSSISVANIERSIAFYRSIVNRGGWQELPEYGSMRLGDNGVLVQRLRERLIISGDLDPSLGFSAVFDSYVKAAVEFFQIRHGLLPNGIVDKSTIAAMNVPADFRLRQLLVNLSRIKIMLKKNMGSRYVVANIPDATIEAVDGGKVAFRSIAIVGRVDRQTPILHSKIRRIVFNPYWVIPRSIIKKDIIDLIREYPSYLKDNNIRILNYKGIEITPEDVDWELPDASNFIFRQDPGKINAMASTKIEFYSNANVYMHDTPEPALFGNIDRFETSGCIRVSNITNLSLWLLKETPGWSRSHIEEIIKTRKTTPVVLSAEVPIHFIYISAWSVKDSVVQFRDDIYGLDNISTHVPSPIVHSIKSTT…
>WP_012778595.1
QVVSRIKDVVSLQSGRDNQLIGYGLVVGLQGTGDSLRSSPFTEQSMRSLLQNLGISTPGGRLGSKNVAAVMVTANLPPFASPGSRIDVSINSLGDASSLRGGILVMTSLLGADGNIYAVAQGSVVVSGLFVKGQSSSFMEGISTGGKIVNGAIVERELPKKFKDSADLILQLRNPDFSTAIRIADQINSYSLNRFSRPIAEAYDSRTVKVSKPTNIDLTRLMSEVEMLTVETDTPARVIINERTGTIVIGDNVRISKVVVSYGNLTVQITENEQVVQPNAFSSNGSTVTQNNTDLKVSDNKGSFSLIDAPDLNSLISGMNSIGLKTDGIISILQGIKAAGALQSEIIIQ
>WP_012778596.1
SVIGHAVVPSVVINAGEVLNESRLKEMQVTNSNIRGNYAHSIKDVVGLVTRRVLLPDHVIPLSVLHRPYVISRGAKVRIILTQGNMTISTAGIALSDASIGDVIAVKNIDTGVMVSGSVVDTGTVRVVVK
>WP_015452435.1
KLPPIKEANAAVINISDVEIGKGKKISIGLNKVIILQVPVDVQDVLVSDPTKADVVVHSPRTMYLFGKNVGQANVILIGHDGKQMLNLDILIERDIAHLEMTLRRFIADSNIRVEMVSDTVVLHGMVRTIQDSQRAVELSETFLSQSGRNQYANSSSKKVMNLLNIAGEDQVTLKVTIAEVRRDILKQIGFQHSITGSSSGPSKSFAADFGGKFVSEGGDFSVKGVLDRFSFETVLHALERATAIRTLAEPTLTAISGQSASFTSGGQHLYKTVSSSTGATSVTTHDYGVVLHFTPTVLSPGRIGLRIQTEVSEPVIGVNAGDMPSYRVRKADTTVELPSGGTIVLAGLLKDDIQQLKEGIPLLSKIPILGALFRNSRFNREETEIFIAATPFLVKPVA…
>WP_052775009.1
TKSFSRDRIKVAGSATLFPYAKIIAENFSEHFSQFKTPYVESGGSSVGLKEFCRGVGEDTIDIVNSSLKITKGELEECKKNGVFDIQEVKIGYDGILLVSDRNMARMSLTIEDIYKALSSHLIINNNIVVNPFKKWSDIRNGLPEVRISIYIPSGKHGTRGVLEQKVLREGCVRSGNFSKMRDVFKYDVHRLDASCISVRQDGIAVEVDGDYAETLARIEVSKDVLGFVGLSFYNNNADVLNLISIDGVVPSVRTILSGLYPISRPLLFYVKKQHFKNVFGLREYVYFSISDEMMDPDSQLIRYGLIPVNDKYRKILLDSIVIGRDGWKK
>WP_015452561.1
ADPVRRAHHGGRGVVPTIATNRYVPIRHDFNGPYAGLSALYNGSFGEEAHHNAGGSIFAGYNVEDSCIMYGVEGDVRYTVPVLADNIHSLHGIGGSLRIRGGYEVSDSLLLYATVGPDVAQKYETGKAGEITPIAIGGTAGVGVEVGGLSESLVARLEYRASKYSKVEGFYNTISLGVGMKF
>WP_007556586.1
ADAVRRQYHNHGHSRPVVPTHINRNVISYQDWSGSYLGLAGKGMINNKYSYSIGPSAFAGFNLQNGPFVYGVDSDLSYLFDVKNDVLTSEKTKSEMIGPSGSLSARFGYEVFDPVLAYVSGGLSVASEVHAKSAGDSTKEYSLAIGPTLGAGVDVMLLDGVSARVGYNFGYYNNTANEDNGYQHSISVGLAMKL
>WP_047264709.1
ADPVHHRRNPSRDPSRGSVPTIFSNRYVSSLQNFVGPYAGVSGLYESDFTTIDHDHNLAGVNIFGGYNVEDYGVVYGIEGNIRYTFDLENLVSRGYKLHGLGGSLRARLGYEVVDSVLLYGTGGVSTIERSYKSPVANKDVIAFPIGGVLGVGAETILVDNIIGRLEYTATKYKSSTIKNWRHSASIGIGMKF
>WP_015452610.1
FVKVATNSANYSPVSIAFTKFVSIDELGGKVSEVVSKDLQRSDVFNLISQDSFKQKITNPDSIPRFQDWNSLGAQVLVTGRVIKEGKDRLRVEFRLWDVKDRKQIIGKKFFSSPASWRKIAHTISDDIYQSITGEKGDFNSRILFVSESVVSGIIKNSLCVMDRDGANIRYLTPSRDQILFEPRFSPNQQKVAYATYDDEDILRVYLMDTRIDRAPKRIGNFRSMILAPRFSSNGKRALISVQKDEAMDIYSVDLQSNATERLTNTLFINISASYSPDSSQIVFESDREGKEQLYVMQSNGSDQKRISQDKEASYFDPVWSPQGDLIAFTKFSGEKFAIGVMKKDGSQERLLVEDSNLQAPTWSPSGRSLIFSRKKDGDTGSKLYSIDLNGRNETLINT…
>WP_015452630.1
TDQDLVRTIVPYQCVRSLQRALDEAMRGDISLQKKIPDIVKETGVQLRATHMDVFVDNRNIDAVWIYTIISQDLSVVDDLIAKDTKGYFDIAIVYALKKYFSGQLEESSKELSKIKDKDNTRGIVPYLHLLIGRAMMPFSSQQAVHFFDYVRLTSPGTFLEEIALRNLLEITQNEVGERAFGYIRAYVTQFHHSIYKDHFISVLLRFFLHGQLKLPDEDIVFTISFFSLEEQRAIYLKIAQNSVISGKRKIGFLAIKQLKRIIDRLDYKDLATIQLYENILNIPFVDIMSLQRSTCNIPYYSLMEQDRYLKKASEIIMSEIGKSLIDIDFEHIQKDLLLDKKEPRHTNVSMGIESFIKKNRSQIESIDVLLAEAR
>WP_007557147.1
MDMDLKSYLIPYYLTRSLQLSLDQAVKGDYSSDKPISELLEKVGKQLQSTNMDAFIDSRNVDAILIYTIISGNISTLESLIANDSKGYFNNPVVHALRQYHLGNFESAVKELEIIKDKYNTKDINPYIYIVMANAKMQYSSKEAIHYFDQVRLLSPGTMLEEIALRSSLQITLNQGMNDKSFMYINDYSRKFSHSIYKDQFIKLLFLFFESDHVKLQDYDIFFAVSFFDLNDQRNIYLQITRSSVISGNIKLGSLTIEKLKSMYNILNCNDIATVWLYTDLINIPFVDIIPLQYSLYNIPEDLLIPQDIVLKHASEVIISDINLSMLGDDVVDLVDKKLVLETEQILNSDLDIEPFISKIRQKIKEVDSIIDEKE
>WP_244464381.1
QKMRVASWNINTLSEKEGVNIWRNSVIREKSDYDLLRQYAMNLNADIVSLQEMGSYGAVAKIFPEDTWQIFYSGEDSIWSSILNYFNIKYNSRNSSINTAVVVRKKSMHVLQVSYPFVGIENSHSRAGKRRAVELLIEINGQKVWILDIHLKSFCFLNKLENTRNSSCNLLNKQSKWLKLWIDQKKETGIPFIIAGDFNRKINYLEDKDSFWQKINPDNSLIRFPQQKETSCNANKNLLNKTPIDYFIMDKNAYKLLIKNSFSEVLYDSNDIQIKGNRLSDHCPITIDYDVSDNMLKEGLT
>WP_015452909.1
VDLYLPRKIDLFNEADNNVEYQDDEYGIWSGNYVGLHISRLYETHPLADTINRKTYNSLLPNGLGIELGHNIQLEDFVFGINCHTTAAKDDSTFYRLKEKYFIYGDVVLKAGYSVDSLLIYGMGGFGGAYVIDSSLEKVESDNSKNAKGRFDGHGSSVVLGIGLDYMVNYDISLSASYRYIPHHIHSVNNSNAKSDVERVDRKGNAHIASLGINMHF
>WP_007557366.1
VDVSKKPSLSKSSVSSTSDSIFSIGNRYQFDERGLWTGYSTSLNLAMQYNKVDILGSKSNNSKVYYIGLGSGYDYQMGDFVAGFNADLTAGLLQKEVSSELKTSGTEKNSKNTYTIESRSMLRAGYSFESILIYGEGGLSVSGILDKSSEAVEANGKTDVFKKLKFTDKILFAPVIGIGTQVRIDDNISVGGSYHYTTGKFELTNKGNSSADPKVDVITDDIDANLDKHRFSMNIRYHY
>WP_047264568.1
GDIYIPMKKKSLDEKKIVRNIVHNVEYQDDEYGIWSGYHAGLNLTHRAGTQTAYGEIRPYGTPLRDKLEPIFGYNIQMGDYVHGFDVGVGFQYDQEERSSKLAGLGLNVDATYKLGYSIDSFLFYGMGTLGGIYIPIKKSVDNKSFSVYGLNPSAGFGVAYMIPNQNISVSADYRISPRVILYGMSKEMKDTMNAALDRKSGMAHMISCGINFHF
>WP_007557400.1
ENRTTSVSWISNFGNWSVNRDKYFCYAISSPIISKPSTNINHGNNYFIIASNPEKKGSYVLEAVMDYPLDKNKNISLQVKGKNSNEKIFTMNFYNDHRTIFPPESDNDVDLLIKSMKMGKDLILKAKSKRGTDTEYVYSLNGLSKALEDIGRCQE
>WP_047264608.1
VVSHPIPTLRNQFSKWSVYQYSDLNKTVCFALSVPSVSEPLEGVKHGVNFLIVSLKKGHNDSYLPELVMDYPLDEETMISVEVIGKYSSGQIFKMKPRNNRAIFEKRFDDDILIQAMKSGRALSVSAKSKRGTNTHYTFSLEGLSDALADVPKCQ
>WP_015824905.1
LSIVPNVSLEKVLQNYATIAHAKYEDALMCARTLDSAIETLVTTPNKKNLENARLQWIRARIPYQQSEVYRFGNKIVDTWDKKVNAWPLDEGFIDYVDSSYGKENEENNLYTANIIANSKIIVNEKEIDLSIISPDLLRKLHRANGIDTNITTGYHVIEFLLWGQDLKTNVREPGNRPYTDFDIGNCTGGHCRRRVEYLKVVSKILVSDLEEMMKAWGPDGQATKDLMKDINAGLNSIITGMTSLSYNELAGERMNLGLILHDPEQEIDCFSDNTYASYLNDVIGIISSYTGEYIRMNGEKIHGASIHDLISHNNRNLAQEINDKFSNTMKDFHILKDRAENIESFDQMISENNPEGNKIVRNLINDLITQTESLRKIRIALDLIEPNRVIGNVP
>WP_238556157.1
DYGYSPQFQPTIMVSNFAKFKGLYVAADFSKIDHQSPVRLQNLSLNGVSIGLDGQDGTLVYGASLGVEGFHLEPRGGIDGDKVAGTLLFRTGFTFDNNNSSILQNTLIYGFGGARIRNIMSVESADTAKSTIRNIVANGFLDKVIGVGIEKKLASMLSIRGEYRYVACYDQPWDVSKWREKGDFTAGVVLRF
>WP_007557438.1
DTGNYFAFVPNKANNSSFFTTNSNVPSWQGIYINSKYTNYDKKDNISITGVSIGYDSQDGNLVYGMSLGLDKMDQYDINEKSKYLGEKPYLSASIRSGFTLNNDNSSIFQNTLFYGLAGVRAKNIEKGDITNLNRFVDKIKSVNKDNTDMFVGVGLEKKLASFLSLDLSYRYTFDHLTELKSYDKILNNALFSAGLSIRL
>WP_047263792.1
DNYYYPGPSRAEFSNSNFSRFQGLYIGSDFVKNDSNASFNFRNLVMRNISVGYDGQDGSLVYGLSSNLEGNFLNKDTDLNNLSATFLLRTGFTFDNSNSTIFQNTLVYGFGGFRVKDISNVKNIRGFIPRPTSDTVLGVGIEKKIASMFSVRAEYSFSSPYNQLQYSSWKNVGVSTGVVVRF
>WP_012778594.1
DPTLVDREIQQYCTNVIDSVRERDYLSQKKVLEDLQKDIEQRVILLENHKKEYNLWFQKYDSFIMSYNKNILDIYKKMDSDSAALQLEQIDPDISSHILMRLSPRQSSLIMSKMNPKSATMITNVVANMLKFKKLKRSS
>WP_012778662.1
GFRVCNGTKNLIGVAVGYPAVKGGWMTEGWWQIPGNTCETVVKGALHSRYYYLYAEGVSHSEHWAGNVQMCVGQDEFNIVDIKNCYTRGYLRVGFTEYDTGQHENWTVQLTEPAQDRR
>WP_244464460.1
VETVQISSEDNVLDLTYVTEIYASQGEDIQVSTAADIDGISKRIEVSSSSIHHRGDWAVFALANTSDSQLERLIVVPHYRLVGSHFFLPDLGSRRIISITPSEGFSLDRVPNADSDVFRITINPRSIVTFIMEISSPNLPKIYLWKPNAYKDTVNSFTLYQGIIIGIAGLLAVLLTTFYMVNKSFILIPTFAMAWIVFGYICIDFGFLSKLIHSPSGDLIIWRACSEIALSFVFLVFLFMYLQMNRWYAKERYITFYGIVCLAILLLMSFYYPRITAGIARVSFAAIFLYYTYYIVCFGIRGYERAISLIPVWILMVIWSIGSWMAITKRLDNDVIQPALVGGLVLIVILIGFAVIQHVLIRKKKSLGIFSDVEHQSLAVLGSGDIVWDWNVICDKVTT…
>WP_047264067.1
DSLRVVVSIKPIYSIVSSIMKGIGSPTLLVKGISSPHDYNLRTSDARILENSDIIFWLGPEMEYFLAKPLQSLNKKSNIVTLSRYKDLHKIPLRGNGSHCHGNQTYDFHLWLNPLNAQYIAHIVAEELIKRDPDNKIIYEKNEEEFKSKLYNLDTELRDVLRKVKGRNIIVFHEAYLYFASHYDLHIVTFPMRHSVFVGAKSLQNIRDKIIMNKTSCIFYDPEFDPKIIHSLTEGTNVASAMLDPEGTLLEESPDLYFQLMKNISNSIATNCIV
>WP_047264305.1
LTDETYLDQNNMNDNETKTLQSVQEELNETYKKVLNKIEGHQKQLFEKSHDSWEKYRDSECDFTSSGLEGGSAKTMIYTNCLQDHTIQRNEKLTSYLTCPEGDLSCPFINNE
>WP_047264334.1
VAAIEMAFIFPVLLLIYFSVFEITMLYSLSKRLTRVASNIGDMIAQESSIDKSYLEDFEKLLTSTMYPYIFNDCSIMITGYWVDSDKKVTKKWSWSSPNIGITVKEDVPNSIKDYSSFVVRTEVTMKYQTFLMSRIFPNSLNGIIPLDKVFYYRQRLGGEVICRDCQT
>WP_047264348.1
SENNNGFDMKTSSDSVVSYSDPLQKTFPMSGDRILFDINSYSVRPSDIQVLSSLGSWLEKYDCDFIIEGHTDEQGSRNSSIALGLNRAYAVFNYFLARGISVSRMKVTSYGKEMPDVSGHDENAYEKNRRAVIVLKECRSNG
>WP_047264356.1
EQQKKVVLSSFSIIGDMTKNIAKNLVKVVTLVQTDQDSHSYQITSADAIKIQSADLILCNGLHLEETFMKYFTNLKKDTKIVTVTDGIKPISVSEDPNVDDNPNPHAWMSLTNAMIYIENIRKALESLDPSNAEEYARNAREYAEKIQTALLPLKNRIDMISPENRWFVTSEGCLVYLAKDFGFNSLYLWPINSDSERSPLKIRDVINKMRFHKIKFIYSESTNSDQPAKQVAYETNASYGGVLYVDSLSKSNGPASTYLDLLKFSVTKITDNLSQ
>WP_015452678.1
FEKYKAPSYPTTVALNVLSPLAPLGDGCEQLVGATVHSEGKKRSHDVPSSSNQEDQRGSPSPKKTKNILELFPLPLPPTQYYSF
>WP_047263874.1
YEEHNEKSQSVRTQEKYDHKKKPNNIIKRKKGKINHNALNTPHNKGQNKDKTNDILDAFPLPEPPIQYYNASL
>WP_244464442.1
FVSNNDYRSRHPILMQKVEKYVDIPLLAGRGLIKYPIHDTINGFLDQYQKDNAGVLLLMIPSPTVSSVSIKNAVKEIRKIIIARGVASKSISERLYDADYGLDIDTIRISYFAVKPSAGKCGFWPEDILGSYSENDNWFNYGCASQNNLAAQVVNPSDLFSPRAMTPPDAYNRDRSVDNYRNYQSGKSSSQKGGNDL
>WP_015452426.1
QDEIKKNNPTLEKKPIVLMKHEIQEKKPLPPLPPLHRKRQREIKNETVRKKGIPTTASQKTPEDNSNRIRIAVGQSLILQFDVLPKQVIVGDDKIVDVLALEKEKTVVITGKNLGSTNIIVLGHNNDILLDTEIATFANEQSTVRVYTPGTLSFLSCTPRCLPSSPPVR
>WP_007556699.1
NSNSKEDAIKPKINTEDVNKSKLNTQNLNHSNKASAKKGHDNSRIKGHNSRIKGRPNININNAKKIDLDETIKEEKYLELEMGKSTILQFTEIPKQVIIGDATIANPLPLENEKRLILTPLRSGSTNLVVFSKDGNILFDKTLITFINEKHVVTIYEPDKIKKLSCFPKCDLKKYNDYKGDNQQSYSNS
>WP_052775012.1
QDQIQKAPPPIPTPNYPIPDKKIIKQKPPLLPTHRNHQEAIKHANPKTKVRRIPPPHSPINKTLPTKPHEKEEAKNLRVAIGQSLILGFNTKITKVVVGNEKVIDVLALETENSVVVTGKEIGITNLIVLGKDNKVILDIEATTFANEKNTVRVYSPGNKAFLSCTPRCLPYTNTWNDIMTK
>WP_012778561.1
RDADSCTPVRFADTGWTDIAATTAMTSVILEEILGYKTNIKLLAVPVTFRSLKNKGIDIFMGYWYPSLEKFIAPYLEEGSIKLVAENLQGAKYMLAVNDVGFALGIKSYQDIAKYKKELGAKIYGIEPGNEGNQRILDMINNNKFSLKGFRLIEASELASFSQIRRDQRNNIPAVFLSWEPHPINSDLNIHYLPGGEEISGFGEASVYTVVRSDYLDKCPNISRLLKNIKFSVALENEMMKLILNNKQDRQFVGRTMLRTHPDLLKNWLIGVTTFDGQDPSRQLERFMNN
>WP_012778591.1
KSSLHDVMNIPADLSISTWIVRTFGIFTILSIAPILLIMVTCFPRFIIVFSILRTGMGMGSVPPNLVIISLALFMTFYVMSPTLDRSIEMGIQPLMNNQITETTAIQRVAEPFWVFMRNNTREKDLSLFMDMAHSSHRNTDITKNDHIEYRILIPSFMISELRRSFEIGFLIILPFLIIDMIVATIVMAMGMMMLPPTSISLPFKVIFFVLIDGWSLLVENLVKSFI
>WP_012778614.1
TPPSNEQTTTSTPSKIKKNETNRHSELDISSDEIVLNSEGSTTTAVGNVKIEYKGYHLSARDITFNHKNHRIIASGNIKLIEPDKRQIHAEYLDITDDFTNGIIKNLTIKIPADETYLTASSAQIIGQRTIFDKGTYTACSSCSKPNSRPPFWIVKSKRAILNRKTHTIRLEKPYLEIFGNSIFYFPLIEIPDETVVRKTGFLTPLFSSGEKQRFGVGIPYYLVISDNSDATFTFSPHPKKGILGEMELRKYFHSGKHTLHAAYMYNNNVESGEERHQAMLASIAEFEINPIWNLGWHLKKQTSGQLSYNYYSDALSKRININQIYLTGTGEKNSFDMRALHYHIQEPLSKNEKKFPQANIYPLIDYRYVDLQYAKSQQISITGNITAISRAKEKNTIN…
>WP_015452419.1
AASYMTRFKVLGNEKIHIKADMLEVKDAVQKAFFKGNVFMTQEDFSLQADKMTIDYNNTNRDVSNKINRMDVERNIFIQSGEINVIASNGYVDFQKRILVLNGDRADKVILKEKLNTFLGCKLIVNIDTSFASLQGCESDQVQSIIRYDGRP
>WP_012778427.1
QVYHIHSPRIATKSSIHIKCHSCTLNKHHINKTPSSSSAVYTKKEELIDGKKAMITTDNFMGGEPITFIKYLFEEDKK
>WP_015452432.1
ATAIEYGLLASLVSVAIISAVSTLGDRMKGVYQTISTELDKGDVPPTKPGSVPMQPESSNPSTRLQPPAKPTSIPVKTKSSKKSPKRIQSPAKNKKSYVKPNKSS
>WP_015452812.1
CGIEEDNLKSSPLPHIALESLSAENEKKELSEHEKKVIESQENPKKQFSEHEKKETDDPKSARKENIVMKKTFSQKSKKYTPYFDHYMTNGHLNLPQNNGHRY
>WP_015452815.1
RRFPTYGSEERIATCAKPGYSSRLAQLCAENEKRLKEFDKITRELNTLSENEKKAFFEHEKKVTSNLNYNARDRKHNINQFYEARGKYRYGNGYYRNYRSQ
>WP_015452848.1
QPFLEETEKGKKTEITDFMTATSGTVGYASNLCNAKPEICLLWKKIMRNVKRHTLNGAKIVYGFAKSALEKNERESVAIHSKNEYPPPLPSHH
>WP_015452985.1
LSGSSFGCCGEFKKKASSPRIHMRPFTKSSPYNNSVSNTVNNTPRVPDVSEMNSSRGSAPQSHVNVSSPHYKHEYSSSSASSSTHASPPPHFEQKHISRTRIDSSPPPGHIDPHPDHIRNTLALHRKMLEQS
>WP_015452986.1
ANEHSSVSEQKRKETTVGFISRLVNKRPVANKRCPNATKQTPPDHGSKYDTREVLMLFGGLNN
>WP_015452415.1
ESYLTLHSPKHIFHFFTLYLTHNTGISFSMLSNVSPTILVSIRILIIAFIFFIWKKNPKTKSIFDIGYILITTGALGNVVDHCLYGYVIDYIMIHTQTWSFAVFNLADLFISIGTCIIIYDDIILQHRQKGKIDFPQ
>WP_015824949.1
LEHEDELKVNFGLMRRVMIDLWSREISSYRTPLSLDLDYKHRVYLDTYKSFSINLGFETFNEIVNPTTMRVLVLPVLSMHKTWNNNFDDSYFFKKIGVGVVASTGFNTGDKWLGAEMGMSFYVYPTPWLILQSDFAIRHASSDVVVCMRYQAKFLITDSIGILYRNVSAVSAAVDKNIGLGVTKIGLDYVYKF
>WP_083965951.1
IDNTSQSLTIYTDYNSNILLPIFHTFEENTGTKIHLVYNSSIQRTHIIQGIPNNHTPDIVITKDAKSLALNADLLNKIPYGLIKKDSLHLTNEHKKLMRISYDTQVLAYSTERIKTSDLPKSALDLTNKKWKKKLSIAPNNISFQKFINTMQQTSTDSIVPNFIDSLIANETKKYQRDIDQIQAIENGEVDIALINSSSLVFFKKYHDKTTVSQTSFAANDIGNVFCSTVAGMVKSTPNKRIATKFLRFLLSNSVQQYITTATGEYPVIKEIITDQKFNNQIYLNNIHSEYNQKLPYDIKAVRQLLINRSFIKNTG
>WP_015452616.1
NSARFANKVAEFAGMDKITGRVLTFDVEINQSAQFGSLIIKPMVCYSRDDREAQRIDAFVSISEIFTDRIVRSIFSGWMFADSPAMNAIDHSIYDIWLMQCKDPINDSISNSESISKKALSEYSSTDITSQGSEKSSGSSSNKTLEKESSQPLENNLSMDLKGRPIQELGNNLSDSGLNEQDHNDVQISK
>WP_012778669.1
MTIKPKIPLETIFMDSEPEGILITNERGHIIYANNAYNALTNAVWNKRTKSLESLLSRNQEASEALYRLINSLRLKSEGSEEFRLMQSLNNYSQNSEPHWYRLKARVLPISLHKEKLLYAWRITDITSERKDQEKFFRELQNAIDYLDHSPVGFMSADHQGKILYINATLAEWIGIDLTTFTSKSISIGDITAGEGLALIQAIRTEPSHQKITTLDLDLRRIDNGHGIPVKIVHHILASCDGKPGESRTVVVSRKNCDSGDPSGTIANMRFNRFFNNIPMAIASIDKKGRILRTNAHFLKLFPNCTEGDGTSNDIFSIVHKNEKRKIIAALYDANDQKSDISPIDSPHPQDENRYFRFYISATLDRSTEAPEEQAILYTVEITEQKALEARMAQTQKLN…
>WP_007556727.1
ILSNDKHISKFHSVPRFVTIKSNRTNVRFGPGTGYAVSRIYLQKGFPVEIIQEYEDWRKIRDLYGNYGWIKKVLLSMKRSAIISPWTRKSRDITYINLYNKPDIESIIVAKIEPGALLKIRECSGIWCFIENSEVRGWIKQSKIWGVYPNEIFK
>WP_047264418.1
ENSSDAHAQSISPSDISQGKGKRIVDAQKITCEARLTDNSPSINSGISWHVFDAIPNKKNTLTMIKKIIGGKISLDLFPGEYLISASFGHVGVVKKITISPKEKQQKQVFIFNAGGIRLHSIYKPGLPIVDDELTFSIYSHSNNKPLMITDKVNSGTLIRLETNNYQITSHYGKYNAIVSTIIKVEPGKVIDVIIENRAAKITFKLVSEVGGEAIADTAWSILTASGDTIGESSNASPSMILSEGDYVVVARNKERIYSREFSVTSGKNMVINVRMRQKRVDQSKKNKK
>WP_047264184.1
EKTGREKPSSGFHPWKKKQSNPSKEDSWNVMSFKKEKKQDHLDSINELFPIGTRLNKIMRDIVAIYSDFDPKDFLNNARGSYEMIVDSFFDRKINKIEKLVDSKVYQDFNDSLAEQQTKEKNVKSSLVGIDDFKIINASIEDNTLYITIRIVGQFISASYDKDNALISSDPEIFGKVIDIWTFSKNISSNNPNWILISTKPGE
>WP_240532078.1
SNNDTSKIPDAKFGSFLQIRSKESVINKEFVTKVEELYEKAQKAHKKRDKVYGAYDKVSSHKKSPKELSKAFYIDFRTELKYFKALTKYYKSVVAELREFGLGKSAIEIEEITKAVDTLTRAYNEYKKEIRELIEEFIELGFDQCDECDLCSEKADVIQKKRIAFEMVEREFAEKLEGKFVRK
>WP_007556858.1
DSLRVVASIKPIHSIVSYIMHGVGKPSLLVKNNSSPHDYSLRPSDIIMLENADIIFWIGPNMETFLEKPLTSLNKTSNVIILSNCSNLHKILLYKRDKKLLKSYQHEKDINNYIYDMHLWLDPVNAKHMANVIAMELIKRDPNNQKKYEKNKQDFLTKLDKLDNSLSELLYSVQGKKIVVFHGAYRYFEHRYRINIIESIMPKSVLPGAKSFQRIKNLITSEDVSCVFYEPEFDPKMIRSITDGTDVAVAMLDPEGILLPAGPDLYFKLMTNLATSLKKNCL
>WP_007557077.1
EQQKKIVLTSFPIIADMARNVAKDLIKVVSLVPIGADPHNYQAIPSDVIKIKNADLVLCNGLHLEEGFMNFFSSLRDNVKIVEISKGIKIIKNGESEPNPHAWMSVDNAIIYINNIRKALEELDPQNAKRYELNAQQYENTIKRTILPFKSKLDGLKEEDRWLVTSEECLVYLAEYLGFKSLYLWPINSHSEINPGQMRKVIDQMRKHKIKFIFSEGTNSDKPAKQVAYETNASYGGVLYVDTLTESDGPAPTYVDMLKLSFKTITDRLAI
>WP_047263786.1
EDPNIKIIERLNQSIKDAVNGVNKNITDSQDNLIISVNNIDYYNKQSTES
>WP_047264386.1
VDLDPSSVHLISPKSSRKHVIQTLGNPSFTASDRNGVLSFYYVAERKRVPFVEFIRPQITKRTILKITFEQEDVVSNVSMKKYPNARFNPNPHIIPAIIQRIDGFFSRLASSKKGGR
>WP_047264593.1
IKHKVENKKEELRILENKIVLEQNYIDLLKAQWALLVQPDRIKDLVALYQKELQLQPTIISNLIAYDDLAHLKKKQSFSENRSDFSLKKVKIRKYYQKVVQKK
>WP_052774991.1
QESSIDEISMKEKIGQMLIVGFDGFELEPNSPIGLAIQNRQVGGVILFDHDFKKNSYQRNIKDPNQLHKLTTALQNMAKEADQHRANLKESSFPLIVAIDYEGGSVERLSSRYGFPKTYSAQQFAKLPLKQRKQQAESMAKTLLNSGINTNFAPVVDLLYGPKTFIALNERSFSSNPEEVEKNAKLLSRTYKKYGIACAYKHFPGHGSAVGDTHLGFVDVTDTWNKKELKPYQSGISHNNACPIVMSAHVVNRNLDPSGKPATLSKVIIQDKLRDEMGFQGVVSTDCMQMGAISANYSE
>WP_007556730.1
ANKLIVNSIKIKGMTYRDDKLIVSRIPIIAGKYFSDEDVDASIKYLYSTGYFSDVKIDVVGSVLVINVVENKIINQVVFSGNKKISDASLEQLIGIHPSSSYNKDLVDSSIKLIKKYYSYAGYPTASVDIQVYNISPGTINICYVITEGIRTKISNISFSGNKSYSSNRLGRVISLKTSGYFPFLAMGADIYSKERLSYDEQLIRNFYYNRGYAGVKVSSKAVFNNNRYDLTFNIDEGSVYRISKVIVRSDLQSVPHDKLLSLINNESGDLYSAQVIEENVLKITNYLYSIGNPFAYVTHRVNRDFINNTVNVEYIVDQGPPLYVDRIDIRGNVSIYDYVIRRELGFSEGDPINQAMIERSRRRIMATGHFSDVLIDQLSSGIPDHVLLTIRVKQSSDA…
>WP_007556762.1
LSNIQKKNIQETIDHFVSIRTLKASFMQKDDQGNIFRGEFFMSRPGKLYFKYGHPFYLTLISDGSNIALYNSKLDSWSVYPLRNTIFELIFSNKRDKLQNSVNEIELKNEFITVFLGENSNENLISLTFSRPSYRLISWKIIDGFGNNTFVEILNYNKNININPELFVIPYDEIHNIGNK
>WP_007556876.1
RDASYVDISPVVDRVASSVVTVVVKIKKSNNIGVIGSAQYQNLPSLVLSKFPHISDYISGKDVKDVIIGSGFFISTDGYVVTNSHVVKNGADIAGIDVVLKGGAILPAYLVGYDHITDLAVLKVKSDGKFNSVKFGDTDSVRIGERVFAIGSPLGISETVTSGIVSARGRSDFPTNKYGASYLQIDAPLTIGNSGGPCFNSNGLLVGINYYGFNVSGIGFAISTSVIKEVIPSLIKNGRFIRGWSGISIQNLTKDLAVSFGIPDKTGVVVFSVTKDSPADKIGLKIGDVICELNGKPISNLMSFIKNINLYLPKDKIEISLCSEKGKRSVSLVLEASPKDTLVLESKRMTDIKELLGIKMKDVIYEDGRKVVRIVDVNLSSDAYFKGALPGMYISYINS…
>WP_007556926.1
ISRKIYMTVNEDAITNGDISKRINFLNMEKVNGDLNKIATQELIIETLKKQEMQKNGLAFNENAINYLFEKKAKDIGLSINELINKLETQGIGEKHFKEYIAVQIYWNEFINRNFRFNNSAIKQTNPNNLKINNDIKIKEYILKEVTFVIPNKKSDNTDYIKQKIKEAEASRAKFPKDCSKAEEFASKMVDVSVGEGKRILETNLNPKVQDLIKKASNNTTDVYMTQSGVEYIAICNELDIGGEFALNEKINYQEISKKIEKYEEEYIKNIRKNAHIRFYK
>WP_007557117.1
DNATIDDPTIKIFKQIETCIKESDNHLLKLQYVKMIENDLTNMITDCKSTYREVTLDTISKSDDMSR
>WP_007557175.1
DMGNTNRQNSEISRAEEEMRQEIINARRNEERRIRIAEENRRMIEAIQIRQRAIRELELENERLRQKLSERGESSSSKNRR
>WP_007557278.1
KTLVYCSEGSPNGSFNPQFNMSLIDFDAVANTIYNRLVEFKEGTTDLSLG
>WP_007557453.1
KEYPLGSPVIKNGMEIQGVYLQPITMDIDHSKRRSSHLGLDKYDIHLEADIRSVQDNPNGFAQGDWLPYLHVEYIISKIGDDAYVQSGSFMPMVASDGPHYGKNIKLNGYGKYNVTYKIYPPSHNKKQKFARHTDKETGVAPWFAPFEVNWEFDYAGIGIKGNY
>WP_007557454.1
VEKKTVELEMKNGDLIPRILKVPSNTIILVKITNTGTEPSEFEILSLRKEKVLAPGASSVLVIAPLKPGNYTFFDDFHPFDSKGEIIAVE
>WP_007557489.1
GNCCSIPDTRDQVEGNTSPVQITENATEHQSDSNLETDTPNTDITQEGIDVNFELNPGYDGPTLVNWDSESDTTLDSIPPFPYNLPEETTNIDNINLSSSGVTFPSDENINNPR
>WP_007557563.1
LRTARITPRPHYTGGGGGKSLADFPYIIPVMLFLIFVVIADMIRVTLKAKKSGEKYELAREEIEEFIVIIALMPIISLGCALFTGNFFVFMTFLIFFTIMSFMCLIASPYHMDLVLSKIGFKVPNYFLWASTTRLLFLYILLIIFILIICGMK
>WP_023466330.1
APKKDPNKGKSVAMNKGSAERRVSIREYRELERAIDKLSDENKALVLQTLSDPNILNAVQQKAREDSSKKDEGSSSEKKGDPKK
>WP_023466336.1
SKTYYSYGYSKSGRYKNVHVNGYYKANGTYVNDYYRSSPYN
>WP_045490361.1
RQQAIVTRFGKIHATYREPGIYFKMPFSFMNVDRVKYLQKQIMRLNLDNIRVQVSDGKFYEVDAMMTYRIIDPSLFCQSVSCDRIAAESRLRTRLDASIRRVYGLRRFDDALSKQREKMMMEVCEDLRYDAEKLGISIEDVRVLRTDLTQEVSQQTYDRMKAERLAEAEFIRARGREEGQKRMSIADRKATQILSEARRDSEINYGKGEAERGRILSNVFQKDPEFFEFYRSMRAYTDSLASSDTFLVLSPDSDFFKYFDRFQERQKNYRKEY
>WP_272543999.1
GGSDVLHSDVPSSTKEEALKKVKEALQKTEEKNKQLEQEKSNKEKKEIEKREYTRIAMSQLNEIVKKIETDSLEPSSYS
>WP_354688012.1
SSIKRIGVDNSLTEQVMNIEGYWEDDNGIISLFQKDGTFKTISTDGSNSVLAIGSYRIKSAQEIEMKFTSLIRNTSENIQCNLLDPDKINCISKNQTQFYLRRTHLTEAPTSKPQGDIPATPSEPTPPTSPSVIVYK
