## Supplementary material for "SPIN: A Scalable Bioinformatics Pipeline for Screening Pathogenicity-Related Host-Pathogen Protein INteractions Using AlphaFold3": Suppl. Table S6

### Sheet: Sheet1
runs	num of pairs	average pair length	run time per pair (min)	Wall Time Used (h)	CPU Efficiency	Memory Requested	Memory Used	Memory Efficiency
1	880	780	14.0217	205.652	0.4974	120.00 GB	33.28 GB (4.16 GB/core estimated maximum)	0.2773
2	616	595	13.0804	134.292	0.5413	120.00 GB	33.65 GB (4.21 GB/core estimated maximum)	0.2804
3	880	602	13.9968	205.286	0.4958	120.00 GB	32.78 GB (4.10 GB/core estimated maximum)	0.2731
4	880	687	13.9456	204.535	0.4941	120.00 GB	33.32 GB (4.17 GB/core estimated maximum)	0.2777
5	1056	633	13.929	245.151	0.4998	120.00 GB	33.00 GB (4.12 GB/core estimated maximum)	0.275
6	1056	583	15.088	265.549	0.4885	120.00 GB	49.43 GB (6.18 GB/core estimated maximum)	0.4119
7	1056	525	13.1814	231.993	0.5119	120.00 GB	33.34 GB (4.17 GB/core estimated maximum)	0.2778
8	1056	602	14.9136	262.479	0.4758	120.00 GB	36.93 GB (4.62 GB/core estimated maximum)	0.3077
9	1056	835	14.5586	256.231	0.4813	120.00 GB	40.60 GB (5.08 GB/core estimated maximum)	0.3383
10	1056	539	14.0983	248.131	0.4977	120.00 GB	103.91 GB (12.99 GB/core estimated maximum)	0.8659
11	264	804	14.774	65.0056	0.48	120.00 GB	33.60 GB (4.20 GB/core estimated maximum)	0.28
12	1056	967	16.3599	287.934	0.4393	120.00 GB	33.49 GB (4.19 GB/core estimated maximum)	0.2791
Average		679.333	14.3289		0.491908			0.34535
