## Supplementary material for "SPIN: A Scalable Bioinformatics Pipeline for Screening Pathogenicity-Related Host-Pathogen Protein INteractions Using AlphaFold3": Suppl. Table S8

### Sheet: Sheet1
ID	tool	type	cleavage site start	cleavage site end	SP_probability
MDO8078881.1 hypothetical protein OC716_01205 [Candidatus Phytoplasma aurantifolia]	SignalP-6.0	signal_peptide	1	31	0.981572
MDO8078925.1 SVM family protein [Candidatus Phytoplasma aurantifolia]	SignalP-6.0	signal_peptide	1	34	0.961672
MDO8078957.1 SVM family protein [Candidatus Phytoplasma aurantifolia]	SignalP-6.0	signal_peptide	1	31	0.996813
MDO8078992.1 SVM family protein [Candidatus Phytoplasma aurantifolia]	SignalP-6.0	signal_peptide	1	32	0.842971
MDO8078996.1 SVM family protein [Candidatus Phytoplasma aurantifolia]	SignalP-6.0	signal_peptide	1	32	0.990225
MDO8079042.1 SVM family protein [Candidatus Phytoplasma aurantifolia]	SignalP-6.0	signal_peptide	1	31	0.544779
MDO8079082.1 SVM family protein, partial [Candidatus Phytoplasma aurantifolia]	SignalP-6.0	signal_peptide	1	31	0.998461
MFW8664579.1 SVM family protein, partial [Candidatus Phytoplasma citri]	SignalP-6.0	signal_peptide	1	31	0.540688
MFW8664593.1 SVM family protein, partial [Candidatus Phytoplasma citri]	SignalP-6.0	signal_peptide	1	31	0.996813
MFW8664596.1 SVM family protein [Candidatus Phytoplasma citri]	SignalP-6.0	signal_peptide	1	32	0.77819
MFW8664639.1 SVM family protein, partial [Candidatus Phytoplasma citri]	SignalP-6.0	signal_peptide	1	31	0.998461
MFW8664737.1 effector protein, partial [Candidatus Phytoplasma citri]	SignalP-6.0	signal_peptide	1	16	0.976836
MFW8664746.1 SVM family protein, partial [Candidatus Phytoplasma citri]	SignalP-6.0	signal_peptide	1	32	0.990225
MFW8664837.1 hypothetical protein ACOES3_03215, partial [Candidatus Phytoplasma citri]	SignalP-6.0	signal_peptide	1	15	0.932244
MFW8664878.1 SVM family protein, partial [Candidatus Phytoplasma citri]	SignalP-6.0	signal_peptide	1	19	0.679211
WP_078122830.1 SVM family protein [Candidatus Phytoplasma citri]	SignalP-6.0	signal_peptide	1	32	0.859047
WP_078122966.1 SVM family protein [Candidatus Phytoplasma citri]	SignalP-6.0	signal_peptide	1	32	0.842966
WP_078123009.1 SVM family protein, partial [Candidatus Phytoplasma citri]	SignalP-6.0	signal_peptide	1	31	0.998461
WP_078123041.1 SVM family protein [Candidatus Phytoplasma citri]	SignalP-6.0	signal_peptide	1	31	0.544779
WP_078123117.1 hypothetical protein [Candidatus Phytoplasma citri]	SignalP-6.0	signal_peptide	1	31	0.981572
WP_078123190.1 SVM family protein [Candidatus Phytoplasma citri]	SignalP-6.0	signal_peptide	1	34	0.961672
WP_078123191.1 effector protein [Candidatus Phytoplasma citri]	SignalP-6.0	signal_peptide	1	26	0.722405
WP_078123193.1 SVM family protein [Candidatus Phytoplasma citri]	SignalP-6.0	signal_peptide	1	32	0.990225
WP_257616344.1 SVM family protein [Candidatus Phytoplasma citri]	SignalP-6.0	signal_peptide	1	32	0.998287
WP_257616358.1 SVM family protein, partial [Candidatus Phytoplasma citri]	SignalP-6.0	signal_peptide	1	34	0.994972
WP_078122966.1 SVM family protein [Candidatus Phytoplasma citri]	SignalP-6.0	signal_peptide	1	32	0.842971
WP_078123117.1 hypothetical protein [Candidatus Phytoplasma citri]	SignalP-6.0	signal_peptide	1	31	0.981572
WP_304516010.1 SVM family protein, partial [Candidatus Phytoplasma citri]	SignalP-6.0	signal_peptide	1	31	0.998461
WP_304516014.1 SVM family protein [Candidatus Phytoplasma citri]	SignalP-6.0	signal_peptide	1	32	0.77819
WP_304516015.1 SVM family protein [Candidatus Phytoplasma citri]	SignalP-6.0	signal_peptide	1	32	0.998874
WP_078122830.1 SVM family protein [Candidatus Phytoplasma citri]	SignalP-6.0	signal_peptide	1	32	0.859047
WP_078122966.1 SVM family protein [Candidatus Phytoplasma citri]	SignalP-6.0	signal_peptide	1	32	0.842971
WP_078123023.1 SVM family protein [Candidatus Phytoplasma citri]	SignalP-6.0	signal_peptide	1	31	0.996813
WP_078123117.1 hypothetical protein [Candidatus Phytoplasma citri]	SignalP-6.0	signal_peptide	1	31	0.981572
WP_078123191.1 effector protein [Candidatus Phytoplasma citri]	SignalP-6.0	signal_peptide	1	26	0.722403
WP_078123193.1 SVM family protein [Candidatus Phytoplasma citri]	SignalP-6.0	signal_peptide	1	32	0.99024
WP_304516014.1 SVM family protein [Candidatus Phytoplasma citri]	SignalP-6.0	signal_peptide	1	32	0.778192
WP_340482393.1 hypothetical protein [Candidatus Phytoplasma citri]	SignalP-6.0	signal_peptide	1	22	0.838079
WP_340482595.1 SVM family protein [Candidatus Phytoplasma citri]	SignalP-6.0	signal_peptide	1	28	0.511804
WP_340482630.1 SVM family protein, partial [Candidatus Phytoplasma citri]	SignalP-6.0	signal_peptide	1	31	0.544779
WP_340482644.1 SVM family protein [Candidatus Phytoplasma citri]	SignalP-6.0	signal_peptide	1	31	0.998454
WP_078122830.1 SVM family protein [Candidatus Phytoplasma citri]	SignalP-6.0	signal_peptide	1	32	0.859047
WP_078122966.1 SVM family protein [Candidatus Phytoplasma citri]	SignalP-6.0	signal_peptide	1	32	0.842971
WP_078123023.1 SVM family protein [Candidatus Phytoplasma citri]	SignalP-6.0	signal_peptide	1	31	0.996813
WP_078123041.1 SVM family protein [Candidatus Phytoplasma citri]	SignalP-6.0	signal_peptide	1	31	0.544779
WP_078123117.1 hypothetical protein [Candidatus Phytoplasma citri]	SignalP-6.0	signal_peptide	1	31	0.981572
WP_078123191.1 effector protein [Candidatus Phytoplasma citri]	SignalP-6.0	signal_peptide	1	26	0.722403
WP_078123193.1 SVM family protein [Candidatus Phytoplasma citri]	SignalP-6.0	signal_peptide	1	32	0.990225
WP_257616344.1 SVM family protein [Candidatus Phytoplasma citri]	SignalP-6.0	signal_peptide	1	32	0.998295
WP_304516014.1 SVM family protein [Candidatus Phytoplasma citri]	SignalP-6.0	signal_peptide	1	32	0.7782
WP_340482595.1 SVM family protein [Candidatus Phytoplasma citri]	SignalP-6.0	signal_peptide	1	28	0.511804
WP_369051704.1 SVM family protein, partial [Candidatus Phytoplasma citri]	SignalP-6.0	signal_peptide	1	30	0.998933
WP_369051721.1 SVM family protein, partial [Candidatus Phytoplasma citri]	SignalP-6.0	signal_peptide	1	31	0.998463
