## Supplementary material for "SPIN: A Scalable Bioinformatics Pipeline for Screening Pathogenicity-Related Host-Pathogen Protein INteractions Using AlphaFold3": Suppl. Table S9

### Sheet: Sheet1
>MDO8078992.1
IKKQEFISDNKNMNIKLLELSIQQKQLEEEIYYFRNNKNPDLNLADTKKILKLEEKNLQLKEKKSEIYKNISQKTKKVTFNLKPFIKIIETK
>WP_340482644.1
MHNNYASENNSIVNNHIDEHHSFRNLLLTQRRISQQLINALFNHSSETEINFYLNQLQQVHQQIITYQQRQLNHQEQMLRNFNNYMTRIQSEREYLSLTQEMILAIQNTPIYASEARINILRNIQARINQNQRQINIIRNQIQNNQNPSNNLRRN
>MDO8078881.1
FDIANYEKDYNTKHNAIYWRHEKGHMFSDKAYVFYNLFPFKRMPCKTYQEFANTKQIIKNTTVLVSNLLFPFNRIFKVLDTVQEVTGDKYINDSDDQIAFINQFVKYFIQYYPEKGIFFFDPDYLKEISYVDITFCNCEMSNSLFSMSYDLLENFFQNEVDKIPYEDIFFNEASEIEMAELGLNLQNFYQKILENDFLKKRIRTQIIQKVKNQINLKILKIGINKTAKYVTSKLICNFLIPGTIESYEMFKQNHDATCNIDQNIRLYIKNNNLEKTLGFALHYNKVDNRVEIFSLEQNQLSSQLFSRLIQKINISDSTHMLVSLLQPKNLGTPDMNLNIYGGKLKKNLQK
>WP_078123191.1
APPQDEFINGTRIVNVIVASGDILKKHNLFKQYFDWSCEYPSYNSELEEFGMIWKIKNPPENLLGVFFDAGNRDDADNKYTLEELKYIANKAKNMYIFWRYKEK
>MDO8078957.1
MENNNSLDLIASEHLIIINNKIWDFSVKKQELFIWSSSCKEQKTKSILNKRYFRYVNLIKNLEEQRNSIINRGYYNNPILIQLINDFNQQLFQLNRNFLR
>MDO8078996.1
APKKNDKGKEISSSEKEEKITKKDISQYYELYNTLKDYSEEDQNKIIQILSDPEISKLLQEQKLKSQKTGSSSKKPDDSKK
>MDO8079042.1
FPGINLDVRKNQIQGEINSLVIEMSNIFNDMSIDSSTRLNRMTITNDRINILFNELEMINQQINIRDMLNLQRNNNENRQNHTRRI
>MFW8664596.1
MGNKHSHNNEISNDKEYASYIQTEYIIQNELTHFKLNNEKQAELLNKKNSITAEINKYNNKQKNNQLLTTCTNQPESSQQNIIDTIENTIENNETNSSDDNLQYMNLRKNSSNISLGAKDA
>MFW8664737.1
MDPNLPGTSENQPPQQNLTIEENIINLKQKIYDNAKKITKINKILRGSFNITDDQKEILLKLQENSKQLVNNQKEQIKAYQILLKNLNDDNN
>WP_078122830.1
MGNNNSSNELNELNEKLNKLLEEQEQNIAKIINIEYHEEIMLESFNNKIRLNHEAINEVKGRIHTLTERNIIDEQMNNFIDKRNDTIIQILNSNGNVQIQTILELIHLNRQVGCLNRREQRLNNFLKIYQKDNQNNASTSY
>WP_257616344.1
MDHNNKDKQIKNYTEVSETELNNFFQLLNRSKKNISEIREKIPHLKNASIKEIEQWACSSDTQQTKNKRLKTIDFDLNQHPKN
>WP_340482595.1
MEKLNNKLIKETNINKCQKTNSTIQKIPKYSKKR
>MFW8664837.1
HIEQQHEEVVLDVGQALENNLESGQKNLISNITGSAEKCVSDVTEHIKFKVDGISEYFQKNLDNLK
>WP_340482393.1
HQPTKPPTLTNQPSPPRQQEINHQIKLEQAKIQELHQQDQTLKTQIDENVKTLTDIVTKMKTLRTELTNNPQLPPNMKTQKHQQLTELKTQQQNQQTLIDNLIAQRKALNQNQKAKQEELEKLAQAKAQLQT
